# Transcriptional and translational dynamics underlying heat shock response in the thermophilic Crenarchaeon *Sulfolobus acidocaldarius*

**DOI:** 10.1101/2022.12.17.520879

**Authors:** Rani Baes, Felix Grünberger, Sébastien Pyr dit Ruys, Mohea Couturier, Sarah De Keulenaer, Sonja Skevin, Filip Van Nieuwerburgh, Didier Vertommen, Dina Grohmann, Sébastien Ferreira-Cerca, Eveline Peeters

## Abstract

High-temperature stress is critical for all organisms and induces a profound cellular response. For Crenarchaeota, little information is available on how heat shock affects cellular processes and on how this response is regulated. In this work, we set out to study heat shock response in the thermoacidophilic model crenarchaeon *Sulfolobus acidocaldarius*, which thrives in volcanic hot springs and has an optimal growth temperature of 75°C. Pulse-labeling experiments demonstrated that a temperature shift to 86°C induces a drastic reduction of the transcriptional and translational activity, but that RNA and protein neosynthesis still occurs. By combining RNA sequencing and TMT-labeled mass spectrometry, an integrated mapping of the transcriptome and proteome was performed. This revealed that heat shock causes an immediate change in the gene expression profile, with RNA levels of half of the genes being affected, followed by the more subtle reprogramming of the protein landscape. A limited correlation was observed in differential expression on the RNA and protein level, suggesting that there is a prevalence of post-transcriptional and post-translational regulation upon heat shock. Furthermore, based on the finding that promoter regions of heat shock regulon genes lack a conserved DNA-binding motif, we propose that heat-shock responsive transcription regulation is likely not to be accomplished by a classical transcription factor. Instead, in contrast to histone-harboring Euryarchaeota that have heat-shock transcription factors, it is hypothesized that Sulfolobales and other histone-lacking thermophilic archaea employ an evolutionary ancient mechanism relying on temperature-responsive changes in DNA organization and compaction, induced by the action of nucleoid-associated proteins.
