## Supplementary Dataset S1 for "Transcriptional and translational dynamics underlying heat shock response in the thermophilic Crenarchaeon *Sulfolobus acidocaldarius*"

### Sheet: Blad1
		OD600 at start experiment	Heating of ThermoMixer from 75°C to 88°C as indicated on display (prior to time point zero)	Samples	RNA		Protein
					Total RNA concentration (ng/µL) (20 µL)	RNA Integrity Number (RIN)	Total protein concentration (µg/mL) (500 µL)
Heat shock 1	MW001 - BR 1	0.446	4 min 40 sec	75°C	118.3	8.9	903.6
				15 min	196.9	9	870.533
				30 min	143.5	8.8	824.072
				60 min	96.1	8.8	642.412
	SK-1 Thα-FLAG + Thβ-6xHis + Thγ-HA - HS 1	0.171		75°C	/	/	365.738
				60 min	/	/	408.013
Heat shock 2	MW001 - BR 2	0.458	4 min 25 sec	75°C	92.8	8.6	965.548
				15 min	124	8.7	1031.68
				30 min	168.7	8.9	970.153
				60 min	258.9	9.1	1010.75
	SK-1 Thα-FLAG + Thβ-6xHis + Thγ-HA - HS 2	0.248		75°C	/	/	470.799
				60 min	/	/	749.566
Heat shock 3	MW001 - BR 3	0.493	4 min 33 sec	75°C	418.8	9.5	506.796
				15 min	220.9	8.9	1010.75
				30 min	189.7	8.9	1113.72
				60 min	229.9	9.3	1366.54
	SK-1 Thα-FLAG + Thβ-6xHis + Thγ-HA - HS 3	0.299		75°C	/	/	705.198
				60 min	/	/	1007.41
Heat shock 4	MW001 - BR 4	0.481	4 min 32 sec	75°C	231.7	9.1	1022.47
				15 min	192.6	8.9	1134.65
				30 min	246.1	9	1077.31
				60 min	438	8.9	998.615
	SK-1 Thα-FLAG + Thβ-6xHis + Thγ-HA - HS 4	0.355		75°C	/	/	851.279
				60 min	/	/	921.18
