## Supplementary Dataset S2 for "Transcriptional and translational dynamics underlying heat shock response in the thermophilic Crenarchaeon *Sulfolobus acidocaldarius*"

### Sheet: sequencing_stats
Sample Name	% Alignable	% Aligned	M Aligned	% Dropped	% Dups	% GC	Number of reads sequenced (million)	Average read length (bp)	Genome length (bp)	Sequencing depth (= number of reads sequenced * read length / genome length)
BR1_75	100	99.6	30.6	3	78.6	37	30.7	65	2225959	896
BR1_15	100	99.5	28.7	3.1	78.5	38	28.9	65	2225959	844
BR1_30	100	99.5	30.4	3	80.2	38	30.5	65	2225959	891
BR1_60	100	99.4	30.3	3.1	78.1	37	30.4	65	2225959	888
BR2_75	100	99.6	27.8	3	77.9	37	28	65	2225959	818
BR2_15	100	99.5	30.9	3	79.4	38	31	65	2225959	905
BR2_30	100	99.5	33.4	3	80.1	38	33.5	65	2225959	978
BR2_60	100	99.5	27.6	3.1	78.7	37	27.8	65	2225959	812
BR3_75	100	99.6	27.2	4	78.1	42	27.3	65	2225959	797
BR3_15	100	99.5	27.9	3.1	78.9	38	28.1	65	2225959	821
BR3_30	100	99.5	28.9	3	79.4	38	29.1	65	2225959	850
BR3_60	100	99.4	25.3	3	78	37	25.4	65	2225959	742
BR4_75	100	99.6	36	3	79.8	37	36.1	65	2225959	1054
BR4_15	100	99.5	29.7	2.9	80.5	38	29.9	65	2225959	873
BR4_30	100	99.5	19.8	3.2	77.2	37	19.9	65	2225959	581
BR4_60	100	99.5	27	3	79.7	37	27.1	65	2225959	791

### Sheet: processing_parameters
Task	Tool	Version	Parameters
Exploratory quality control	FastQC	0.11.9
Quality trimming and filtering	Trimmomatic	0.39
Mapping	STAR	2.5.3a	"--outFilterType BySJout --outFilterMultimapNmax 20 --alignSJoverhangMin 8 --alignSJDBoverhangMin 1 --outFilterMismatchNmax 999 --outFilterMismatchNoverLmax 0.6 --alignIntronMin 20 --alignIntronMax 1000000 --alignMatesGapMax 1000000 --outSAMattributes NH HI NM MD --outSAMtype BAM SortedByCoordinate --quantMode TranscriptomeSAM --limitBAMsortRAM 1326205277
Read count production	RSEM	1.2.28
Differential expression	EdgeR	3.38.1
